# Parallels and contrasts between the cnidarian and bilaterian maternal-to-zygotic transition are revealed in *Hydractinia* embryos

**DOI:** 10.1101/2023.05.09.540083

**Authors:** Taylor N. Ayers, Matthew L. Nicotra, Miler T. Lee

## Abstract

Embryogenesis requires coordinated gene regulatory activities early on that establish the trajectory of subsequent development, during a period called the maternal-to-zygotic transition (MZT). The MZT comprises transcriptional activation of the embryonic genome and post-transcriptional regulation of egg-inherited maternal mRNA. Investigation into the MZT in animals has focused almost exclusively on bilaterians, which include all classical models such as flies, worms, sea urchin, and vertebrates, thus limiting our capacity to understand the gene regulatory paradigms uniting the MZT across all animals. Here, we elucidate the MZT of a non-bilaterian, the cnidarian *Hydractinia symbiolongicarpus*. Using parallel poly(A)-selected and non poly(A)-dependent RNA-seq approaches, we find that the Hydractinia MZT is composed of regulatory activities analogous to many bilaterians, including cytoplasmic readenylation of maternally contributed mRNA, delayed genome activation, and separate phases of maternal mRNA deadenylation and degradation that likely depend on both maternally and zygotically encoded clearance factors, including microRNAs. But we also observe massive upregulation of histone genes and an expanded repertoire of predicted H4K20 methyltransferases, aspects thus far unique to the Hydractinia MZT and potentially underlying a novel mode of early embryonic chromatin regulation. Thus, similar regulatory strategies with taxon-specific elaboration underlie the MZT in both bilaterian and non-bilaterian embryos, providing insight into how an essential developmental transition may have arisen in ancestral animals.
