## Supplementary Table 1 for "Parallels and contrasts between the cnidarian and bilaterian maternal-to-zygotic transition are revealed in *Hydractinia* embryos"

### Sheet: Oligo-Asst rRNA oligos
Name	Target	Pool	Start	End	Length	L_gap	R_gap	Tm	GC	Antisense_oligo	Target_seq
hydract_001	16S	Mito	3	42	40	2	17	57.4	0.15	ATTTTTCTATAATTTCTATTCTTTAATCTCTTTTGTTTTT	AAAAACAAAAGAGATTAAAGAATAGAAATTATAGAAAAAT
hydract_002	16S	Mito	60	99	40	17	24	59.6	0.23	AGATGTTTCAGTTCTTTTTCTTAATGAATTTTTTCTTAGA	TCTAAGAAAAAATTCATTAAGAAAAAGAACTGAAACATCT
hydract_003	16S	Mito	124	163	40	24	29	59.1	0.23	TTATTTTTATATCGTTTGATTTCTTTTGCCAATACTATCA	TGATAGTATTGGCAAAAGAAATCAAACGATATAAAAATAA
hydract_004	16S	Mito	193	232	40	29	30	57.8	0.25	ATTGTTCTTTTTCCTTCACAGTACTATAATTAAAAGTAGA	TCTACTTTTAATTATAGTACTGTGAAGGAAAAAGAACAAT
hydract_005	16S	Mito	263	302	40	30	3	57.9	0.25	AGCTTGCTAGTTTTTTTTCTTGTAAATCCATTATACAAAA	TTTTGTATAATGGATTTACAAGAAAAAAAACTAGCAAGCT
hydract_006	16S	Mito	306	344	39	3	12	68.7	0.38	GGTTTCGGGTATGACTAACTCTTTTACTTTTCTTTGCCT	AGGCAAAGAAAAGTAAAAGAGTTAGTCATACCCGAAACC
hydract_007	16S	Mito	357	396	40	12	20	52.5	0.17	TTTTTCTACATTTATTAATTCTTTCATGAAAATATTCACA	TGTGAATATTTTCATGAAAGAATTAATAAATGTAGAAAAA
hydract_008	16S	Mito	417	456	40	20	28	65.4	0.4	AGAACCAGCTATATCCAAACTCGATTAGTTTTTCGCTGCT	AGCAGCGAAAAACTAATCGAGTTTGGATATAGCTGGTTCT
hydract_009	16S	Mito	485	524	40	28	1	53.4	0.2	ACATATAACATTATAGCTATATGTTTGTCATTTTAGAAAT	ATTTCTAAAATGACAAACATATAGCTATAATGTTATATGT
hydract_010	16S	Mito	526	565	40	1	19	63.9	0.28	ATTGGGCGTTTTATCTTCTAATTAAGGTTTTTTCCTTTTT	AAAAAGGAAAAAACCTTAATTAGAAGATAAAACGCCCAAT
hydract_011	16S	Mito	585	624	40	19	18	62.7	0.28	GGCTGTTTCTAAGCCTATTTATATGTTGTTATAATAGTTT	AAACTATTATAACAACATATAAATAGGCTTAGAAACAGCC
hydract_012	16S	Mito	643	682	40	18	5	58.4	0.25	GCTTTATTTTTTTGGTTAACCTTTTATCAAATGAACTGTT	AACAGTTCATTTGATAAAAGGTTAACCAAAAAAATAAAGC
hydract_013	16S	Mito	688	726	39	5	8	50.3	0.18	AATACTCTACTACTTATTTTTATTAGAGAATAAACTTTA	TAAAGTTTATTCTCTAATAAAAATAAGTAGTAGAGTATT
hydract_014	16S	Mito	735	774	40	8	30	54.2	0.1	ACTTATATTTACATTATTTCTTTTATTTATTTTCATTTTT	AAAAATGAAAATAAATAAAAGAAATAATGTAAATATAAGT
hydract_015	16S	Mito	805	843	39	30	0	59.4	0.23	TTTTTTGTTGAGGGATTGTTTAACCTTATTCATTTATTA	TAATAAATGAATAAGGTTAAACAATCCCTCAACAAAAAA
hydract_016	16S	Mito	844	882	39	0	25	61	0.26	AAGTTCTTGATTTTTCTTGTTTTTTTTCAAAATTTCCCC	GGGGAAATTTTGAAAAAAAACAAGAAAAATCAAGAACTT
hydract_017	16S	Mito	908	947	40	25	24	55.8	0.25	GCCGAGTTCCTTAAAAAAAGTTTTATTATTTATTTATTCC	GGAATAAATAAATAATAAAACTTTTTTTAAGGAACTCGGC
hydract_018	16S	Mito	972	1011	40	24	24	68.9	0.4	GGGCAGGTTACACCTTTGATTTTTACAAGGGCTATGTTTT	AAAACATAGCCCTTGTAAAAATCAAAGGTGTAACCTGCCC
hydract_019	16S	Mito	1036	1075	40	24	22	59.3	0.35	GTCAGGATACTGCGTCCTTTAAATCTATTTAAAAATGGTC	GACCATTTTTAAATAGATTTAAAGGACGCAGTATCCTGAC
hydract_020	16S	Mito	1098	1137	40	22	14	60.4	0.35	TTCGTTCAACCATTCATACTATCCATCAATTAAATGGCGA	TCGCCATTTAATTGATGGATAGTATGAATGGTTGAACGAA
hydract_021	16S	Mito	1152	1191	40	14	10	57	0.17	GCATCTTTACTATTATTTAAATTTCATTATTTCTTTTCTT	AAGAAAAGAAATAATGAAATTTAAATAATAGTAAAGATGC
hydract_022	16S	Mito	1202	1241	40	10	26	65	0.35	GAACTTATAGTTAAGCTCTATAGGGTCTTTTCGTCTTACA	TGTAAGACGAAAAGACCCTATAGAGCTTAACTATAAGTTC
hydract_023	16S	Mito	1268	1306	39	26	0	62.6	0.36	AGATAGTCGCCCCAACTAAACTACCAAGTTCTTTATTTA	TAAATAAAGAACTTGGTAGTTTAGTTGGGGCGACTATCT
hydract_024	16S	Mito	1307	1346	40	0	10	54.2	0.17	ATTATATATATTAATTTTGCTTGTCTTCGTTAATATTAGA	TCTAATATTAACGAAGACAAGCAAAATTAATATATATAAT
hydract_025	16S	Mito	1357	1396	40	10	23	61.4	0.3	GGTCATTATGCCTACTTTAGTAATTGTTAAACTTATAGGT	ACCTATAAGTTTAACAATTACTAAAGTAGGCATAATGACC
hydract_026	16S	Mito	1420	1459	40	23	11	66.9	0.33	TCCTGTTATCCCTAAGGTAGCTTTTATTTATTGATCGTTT	AAACGATCAATAAATAAAAGCTACCTTAGGGATAACAGGA
hydract_027	16S	Mito	1471	1509	39	11	16	61.9	0.36	ACATAGAGGTGACAAACTTTGTTTTCGATGTGATCTCTA	TAGAGATCACATCGAAAACAAAGTTTGTCACCTCTATGT
hydract_028	16S	Mito	1526	1564	39	16	18	66.1	0.41	AGGTCGAACAGACCTACCTTTAGTAACTTCTGCATTACT	AGTAATGCAGAAGTTACTAAAGGTAGGTCTGTTCGACCT
hydract_029	16S	Mito	1583	1622	40	18	19	64	0.45	GTAGATAGAAACCTTCCTGTCTTGCGACGGAATGAACTCA	TGAGTTCATTCCGTCGCAAGACAGGAAGGTTTCTATCTAC
hydract_030	16S	Mito	1642	1680	39	19	12	66.2	0.38	TTTGTTTTGAGTAACCTTGGTCCTTTCGTACTAAAGGTC	GACCTTTAGTACGAAAGGACCAAGGTTACTCAAAACAAA
hydract_031	16S	Mito	1693	1731	39	12	6	59.3	0.21	ATTCATTCTAATGTTAGAAGCTTTCATTTTTTTTTTCTT	AAGAAAAAAAAAATGAAAGCTTCTAACATTAGAATGAAT
hydract_032	12S	Mito	29	68	40	28	2	59.7	0.33	GCGCTTTCACTAACATGTATAAATAAATTTTCCACCTTCA	TGAAGGTGGAAAATTTATTTATACATGTTAGTGAAAGCGC
hydract_033	12S	Mito	71	109	39	2	22	54.1	0.23	ACCTGATATAAATTGATTATTTTCAATGTTAACTCACTT	AAGTGAGTTAACATTGAAAATAATCAATTTATATCAGGT
hydract_034	12S	Mito	132	171	40	22	0	65.9	0.4	TTCATTAGAAACGTGGCTTTCAAGCTTTACGTCTTAGGCT	AGCCTAAGACGTAAAGCTTGAAAGCCACGTTTCTAATGAA
hydract_035	12S	Mito	172	210	39	0	29	67.5	0.31	GTATAGTATTCTTTACTGCTGTCTTAGATTTCTCTTTGT	ACAAAGAGAAATCTAAGACAGCAGTAAAGAATACTATAC
hydract_036	12S	Mito	240	279	40	29	5	59.6	0.4	TTAACCGCGTCTGCTGGCACTTAATTAGACAAAACTAAGA	TCTTAGTTTTGTCTAATTAAGTGCCAGCAGACGCGGTTAA
hydract_037	12S	Mito	285	324	40	5	30	61.3	0.3	ACACATATTTTAACCTGTTTTGTTATGAAGATTCGTCTCT	AGAGACGAATCTTCATAACAAAACAGGTTAAAATATGTGT
hydract_038	12S	Mito	355	393	39	30	26	49.1	0.18	ATGGAATTTCAAATTTTTGTTTATTTAACCAATTCAAAA	TTTTGAATTGGTTAAATAAACAAAAATTTGAAATTCCAT
hydract_039	12S	Mito	420	459	40	26	12	62.4	0.28	GGGTATCTAATCCTATTTAATTACCTTTTTTTCATGTTTC	GAAACATGAAAAAAAGGTAATTAAATAGGATTAGATACCC
hydract_040	12S	Mito	472	510	39	12	23	59.8	0.26	AAGTGTACTGTTCAGATAGAATTTTTTCTTTGTTTACTA	TAGTAAACAAAGAAAAAATTCTATCTGAACAGTACACTT
hydract_041	12S	Mito	534	573	40	23	8	52.3	0.25	ATTAAATTACATGTTCCTCTAATTAGAAAATAAACAGCCA	TGGCTGTTTATTTTCTAATTAGAGGAACATGTAATTTAAT
hydract_042	12S	Mito	582	621	40	8	30	63	0.45	GCAGCACCTGGAATTCAAAAATAGGTAAGGTTTTTCGCGG	CCGCGAAAAACCTTACCTATTTTTGAATTCCAGGTGCTGC
hydract_043	12S	Mito	652	691	40	30	1	59.8	0.33	GGGCCATAATATCTGACTTTAACCCTAAAGGATTATATTT	AAATATAATCCTTTAGGGTTAAAGTCAGATATTATGGCCC
hydract_044	12S	Mito	693	732	40	1	8	50	0.17	ATTAATTTAAGAATTGTAACACATAATATGCCTATTTATA	TATAAATAGGCATATTATGTGTTACAATTCTTAAATTAAT
hydract_045	12S	Mito	741	780	40	8	28	57.5	0.2	ATTCTCTTTCAAATTAATCTTTCTATAATTTTCCATTCTT	AAGAATGGAAAATTATAGAAAGATTAATTTGAAAGAGAAT
hydract_046	12S	Mito	809	848	40	28	23	62.4	0.4	GGCGACGGGCAATTTGTACTCATATTTGAACTAATTCACT	AGTGAATTAGTTCAAATATGAGTACAAATTGCCCGTCGCC
hydract_047	12S	Mito	872	910	39	23	21	67.5	0.38	CCCTTTCTCCCACTATGTTACGACTTACTCTATCTTTAA	TTAAAGATAGAGTAAGTCGTAACATAGTGGGAGAAAGGG
hydract_048	18S	Nuclear	4	43	40	3	6	65.9	0.42	GCATGGCTTAATCTTTGAGACAAGCATATGACTACTGGCA	TGCCAGTAGTCATATGCTTGTCTCAAAGATTAAGCCATGC
hydract_049	18S	Nuclear	50	88	39	6	25	68.5	0.41	TGAGCCATTCGCAGTTTCACAGTACAAGTGCTTATACTT	AAGTATAAGCACTTGTACTGTGAAACTGCGAATGGCTCA
hydract_050	18S	Nuclear	114	153	40	25	0	64.4	0.38	AGCTCTAGAATTACCACAGGTATCCATGTAGTAAAGTACA	TGTACTTTACTACATGGATACCTGTGGTAATTCTAGAGCT
hydract_051	18S	Nuclear	154	192	39	0	14	68.2	0.41	ATACATCCCTTCCAGAAGTCGGGATTTTTCGCATGTATT	AATACATGCGAAAAATCCCGACTTCTGGAAGGGATGTAT
hydract_052	18S	Nuclear	207	246	40	14	7	59.7	0.45	TCATGAATCACCAAGAAAACGAGCCGAAACTCGCATTGGT	ACCAATGCGAGTTTCGGCTCGTTTTCTTGGTGATTCATGA
hydract_053	18S	Nuclear	254	293	40	7	28	65.6	0.53	TTTGAATGAAACATCGCCGGCGCAAGGCCATGCGATTCGA	TCGAATCGCATGGCCTTGCGCCGGCGATGTTTCATTCAAA
hydract_054	18S	Nuclear	322	361	40	28	30	70.3	0.5	AATTCTCCGTCACCCGTTACAACCATGGTAAGCCACTACC	GGTAGTGGCTTACCATGGTTGTAACGGGTGACGGAGAATT
hydract_055	18S	Nuclear	392	431	40	30	21	78.3	0.5	ATTTTCGTGCCTGCTGCCTTCCTTAGATGTGGTAGCCGTT	AACGGCTACCACATCTAAGGAAGGCAGCAGGCACGAAAAT
hydract_056	18S	Nuclear	453	492	40	21	30	70.4	0.42	AGCCTATATAGACCCCGTATCGTTATTTCTTGTCACTACC	GGTAGTGACAAGAAATAACGATACGGGGTCTATATAGGCT
hydract_057	18S	Nuclear	523	562	40	30	0	71.9	0.5	TGCTGGCACCAGACTTGCCCTCCAATTGATCCTCGTTAAA	TTTAACGAGGATCAATTGGAGGGCAAGTCTGGTGCCAGCA
hydract_058	18S	Nuclear	563	602	40	0	30	63	0.45	CAACTTTAATATACGCTATTGGAGCTGGAATTACCGCGGC	GCCGCGGTAATTCCAGCTCCAATAGCGTATATTAAAGTTG
hydract_059	18S	Nuclear	633	672	40	30	15	77	0.6	AGTCAGTACACACCTTGCGGCGGACCAACTGGCCCATTCC	GGAATGGGCCAGTTGGTCCGCCGCAAGGTGTGTACTGACT
hydract_060	18S	Nuclear	688	726	39	15	28	67	0.49	TCCTACGCACACTCAATAAAGAGCACACGCAGTCTTTGC	GCAAAGACTGCGTGTGCTCTTTATTGAGTGTGCGTAGGA
hydract_061	18S	Nuclear	755	794	40	28	29	68.5	0.45	CCATGCTCATGTATTCAAGCGATAGCCTGCTTTGAACACT	AGTGTTCAAAGCAGGCTATCGCTTGAATACATGAGCATGG
hydract_062	18S	Nuclear	824	863	40	29	25	65.7	0.4	TTGTCCCTCTTAATCATTACTTCGGTCCTAGAAACCAACA	TGTTGGTTTCTAGGACCGAAGTAATGATTAAGAGGGACAA
hydract_063	18S	Nuclear	889	928	40	25	30	66.8	0.4	GCAGTTGTTCGTCTTTCGTAAATCCAAGAATTTCACCTCT	AGAGGTGAAATTCTTGGATTTACGAAAGACGAACAACTGC
hydract_064	18S	Nuclear	959	998	40	30	30	69.6	0.42	GGTATCTGATCGTCTTCGATCCTCTAACTTTCGTTCTTGA	TCAAGAACGAAAGTTAGAGGATCGAAGACGATCAGATACC
hydract_065	18S	Nuclear	1029	1068	40	30	27	74.3	0.57	GGTGCCAACGAGGTCGTTCATTAACGCCCGCTGATCCCTA	TAGGGATCAGCGGGCGTTAATGAACGACCTCGTTGGCACC
hydract_066	18S	Nuclear	1096	1134	39	27	30	70.6	0.44	ATTCCTTTAAGTTTCAGCTTTGCAACCATACTTCCCCCG	CGGGGGAAGTATGGTTGCAAAGCTGAAACTTAAAGGAAT
hydract_067	18S	Nuclear	1165	1204	40	30	27	72.7	0.5	ACCTGGTGAGTTTTCCCGTGTTGGGTCAAATTAAGCCGCA	TGCGGCTTAATTTGACCCAACACGGGAAAACTCACCAGGT
hydract_068	18S	Nuclear	1232	1271	40	27	21	70.5	0.55	CGGCCATGCACCACCACCCATAGAATCAAGAAAGGGCTCT	AGAGCCCTTTCTTGATTCTATGGGTGGTGGTGCATGGCCG
hydract_069	18S	Nuclear	1293	1332	40	21	9	65.7	0.47	GCCGGTTAAGGTCTCGTTCGTTAACGGAATTAACCAGACA	TGTCTGGTTAATTCCGTTAACGAACGAGACCTTAACCGGC
hydract_070	18S	Nuclear	1342	1381	40	9	25	68.4	0.45	CAGTCCCTCTAAGAAGTCAGTCACGATTCTTGAATCGTGT	ACACGATTCAAGAATCGTGACTGACTTCTTAGAGGGACTG
hydract_071	18S	Nuclear	1407	1446	40	25	0	70.9	0.53	CGGCCCAGAACATCTAAGGGCATCACAGACCTGTTATTGC	GCAATAACAGGTCTGTGATGCCCTTAGATGTTCTGGGCCG
hydract_072	18S	Nuclear	1447	1485	39	0	13	69.8	0.56	AGGTTAAGACTCGCTGAATCCGACAGTGTAGCGCGCGTG	CACGCGCGCTACACTGTCGGATTCAGCGAGTCTTAACCT
hydract_073	18S	Nuclear	1499	1538	40	13	20	65.5	0.45	GATCAATCCCCATCACGTCGGACTTTCAAAAGATTACCCA	TGGGTAATCTTTTGAAAGTCCGACGTGATGGGGATTGATC
hydract_074	18S	Nuclear	1559	1597	39	20	13	70	0.54	ACGCGAGCTGATGACTCGCGCTTACTAGGAATTCCTCGT	ACGAGGAATTCCTAGTAAGCGCGAGTCATCAGCTCGCGT
hydract_075	18S	Nuclear	1611	1649	39	13	27	70	0.56	TTCAATCGGTAGTAGCGACGGGCGGTGTGTACAAAGGGC	GCCCTTTGTACACACCGCCCGTCGCTACTACCGATTGAA
hydract_076	18S	Nuclear	1677	1715	39	27	5	70.8	0.56	ACTTTTCGGCAATCCGTCACAACCTTGCGGCCACGATGG	CCATCGTGGCCGCAAGGTTGTGACGGATTGCCGAAAAGT
hydract_077	18S	Nuclear	1721	1760	40	5	8	62	0.33	ACCTTGTTACGACTTTTACTTCCTCTAAATGATCAAGTTT	AAACTTGATCATTTAGAGGAAGTAAAAGTCGTAACAAGGT
hydract_078	5.8S	Nuclear	13	52	40	12	30	70.3	0.53	CTTATCGCAACTGGCTACGTTCTTCATCGATGCACGAGCC	GGCTCGTGCATCGATGAAGAACGTAGCCAGTTGCGATAAG
hydract_079	5.8S	Nuclear	83	122	40	30	22	67.6	0.5	CCTGGGTATCCAGAGAGCGCAATTTGCGTTCAAAGATTCG	CGAATCTTTGAACGCAAATTGCGCTCTCTGGATACCCAGG
hydract_080	28S	Nuclear	25	63	39	24	16	68.7	0.33	TCCTTGTTAGTTTCTTTTCCTCCGCTTATTAATATGCTT	AAGCATATTAATAAGCGGAGGAAAAGAAACTAACAAGGA
hydract_081	28S	Nuclear	80	119	40	16	17	70.2	0.47	GCAACGGAGATTTTAAGTTTGAGCTGTTCCCGCTTCACTC	GAGTGAAGCGGGAACAGCTCAAACTTAAAATCTCCGTTGC
hydract_082	28S	Nuclear	137	175	39	17	30	69.2	0.51	GAGCACTGTGTATCCGCCTTGAAAACGCTTCTGGAGACT	AGTCTCCAGAAGCGTTTTCAAGGCGGATACACAGTGCTC
hydract_083	28S	Nuclear	206	245	40	30	29	71.8	0.55	GCATCGTGAACAGTACACAGTGCCACGCACGGGATTGTCA	TGACAATCCCGTGCGTGGCACTGTGTACTGTTCACGATGC
hydract_084	28S	Nuclear	275	314	40	29	28	71.3	0.42	ATTTAGCTTTAGAAGGAGTTTACCTCCCATTTTGGGCTGC	GCAGCCCAAAATGGGAGGTAAACTCCTTCTAAAGCTAAAT
hydract_085	28S	Nuclear	343	381	39	28	25	70.1	0.38	ACTTTCTTTTCAAAGTGCTTTTCATCTTTCCCTCACGGT	ACCGTGAGGGAAAGATGAAAAGCACTTTGAAAAGAAAGT
hydract_086	28S	Nuclear	407	446	40	25	8	70.5	0.5	TCTGAATCTCGACAGCGCATTGCTAATTCCATGCGCTTCC	GGAAGCGCATGGAATTAGCAATGCGCTGTCGAGATTCAGA
hydract_087	28S	Nuclear	455	494	40	8	30	70.4	0.57	CCAACGGTCCATTCGGATCCGTAAAACGCCCGTACCAGCT	AGCTGGTACGGGCGTTTTACGGATCCGAATGGACCGTTGG
hydract_088	28S	Nuclear	525	564	40	30	3	76.5	0.62	TTCGCTCGGTTCCAACAGCTGTTGACGCACGCTGCCGGGA	TCCCGGCAGCGTGCGTCAACAGCTGTTGGAACCGAGCGAA
hydract_089	28S	Nuclear	568	607	40	3	28	70.5	0.53	AGCTATAATACTGACCGAAGCCAGCTACCTTCTTGCGGGG	CCCCGCAAGAAGGTAGCTGGCTTCGGTCAGTATTATAGCT
hydract_090	28S	Nuclear	636	675	40	28	30	70.2	0.6	AAGAGAGAAGCCAGCCCAAAAGAGCATGTGCCGCGACGCC	GGCGTCGCGGCACATGCTCTTTTGGGCTGGCTTCTCTCTT
hydract_091	28S	Nuclear	706	745	40	30	29	77.4	0.68	CATCCCCCCGACAGCCGGCCGCAGTTCAAACGCACTGCAC	GTGCAGTGCGTTTGAACTGCGGCCGGCTGTCGGGGGGATG
hydract_092	28S	Nuclear	775	814	40	29	30	68.6	0.53	GGTCCGTGTTTCAAGACGGGTCGCATGAAACCATATGACC	GGTCATATGGTTTCATGCGACCCGTCTTGAAACACGGACC
hydract_093	28S	Nuclear	845	884	40	30	29	74.6	0.5	AGCAGCCTTTACTTTCATTGTGCCCGCGGGTTTCAATCAC	GTGATTGAAACCCGCGGGCACAATGAAAGTAAAGGCTGCT
hydract_094	28S	Nuclear	914	953	40	29	30	71.5	0.53	TCTAGGAGTAGAATAGGTCGGTCAATGATGCGCTCCTCGC	GCGAGGAGCGCATCATTGACCGACCTATTCTACTCCTAGA
hydract_095	28S	Nuclear	984	1023	40	30	11	74.9	0.53	TGGCTTCGCCCTACTCAAGCATAGTTCACCATCTTTCGGG	CCCGAAAGATGGTGAACTATGCTTGAGTAGGGCGAAGCCA
hydract_096	28S	Nuclear	1035	1074	40	11	17	70	0.55	ACGATCGATTTGCACGTCAGAATCGCTACGAGCCTCCACC	GGTGGAGGCTCGTAGCGATTCTGACGTGCAAATCGATCGT
hydract_097	28S	Nuclear	1092	1131	40	17	12	70.8	0.5	GGAGGGAACCAGCTACTAGATGGTTCGATTAGTCTTTCGC	GCGAAAGACTAATCGAACCATCTAGTAGCTGGTTCCCTCC
hydract_098	28S	Nuclear	1144	1182	39	12	9	68.7	0.44	GCTTTACCTGATAAAACTGTTCCGAGTTCCAGCTATCCT	AGGATAGCTGGAACTCGGAACAGTTTTATCAGGTAAAGC
hydract_099	28S	Nuclear	1192	1231	40	9	30	65.1	0.4	GTTTGAGAATAGGTTAAGGTTGTTTCAACCCTAAGACCTC	GAGGTCTTAGGGTTGAAACAACCTTAACCTATTCTCAAAC
hydract_100	28S	Nuclear	1262	1301	40	30	30	70.4	0.45	ATGGCCCACTAAGAACTCTCATTCTGTGCCCTACTTCAAT	ATTGAAGTAGGGCACAGAATGAGAGTTCTTAGTGGGCCAT
hydract_101	28S	Nuclear	1332	1371	40	30	30	72.1	0.53	ATGAGCGTCGATTTAGGCGCCTTAACTCAGCGTTCGGTTC	GAACCGAACGCTGAGTTAAGGCGCCTAAATCGACGCTCAT
hydract_102	28S	Nuclear	1402	1441	40	30	30	78.7	0.6	CTTAGCGGATTCCGACTTCCATGGCCACCGTCCTGCTGTC	GACAGCAGGACGGTGGCCATGGAAGTCGGAATCCGCTAAG
hydract_103	28S	Nuclear	1472	1511	40	30	30	71.6	0.53	ATAGGCACGACGCTTAAGCGCCATCCATTTTCAGGGCTAG	CTAGCCCTGAAAATGGATGGCGCTTAAGCGTCGTGCCTAT
hydract_104	28S	Nuclear	1542	1581	40	30	14	78	0.65	CAAAGGCTGCGTCACGACCCCCACGCCCTCCTACTCGTCA	TGACGAGTAGGAGGGCGTGGGGGTCGTGACGCAGCCTTTG
hydract_105	28S	Nuclear	1596	1635	40	14	30	70.1	0.45	ATTTGCTACTACCACCAAGATCTTCACTAGAGGCCGTTTC	GAAACGGCCTCTAGTGAAGATCTTGGTGGTAGTAGCAAAT
hydract_106	28S	Nuclear	1666	1705	40	30	11	70.1	0.47	CTAACCCATGTCCAACTGCTGTTCACATGGAACCTTTCTC	GAGAAAGGTTCCATGTGAACAGCAGTTGGACATGGGTTAG
hydract_107	28S	Nuclear	1717	1756	40	11	30	69.1	0.5	GGTCCGAGATCGGACACTTTGAAACGGAGTTTCCCTATCT	AGATAGGGAAACTCCGTTTCAAAGTGTCCGATCTCGGACC
hydract_108	28S	Nuclear	1787	1826	40	30	25	71.7	0.57	TCCACCCCCGAAGGAATGGAATATCCACGTCCTGGTTCGG	CCGAACCAGGACGTGGATATTCCATTCCTTCGGGGGTGGA
hydract_109	28S	Nuclear	1852	1891	40	25	30	70	0.55	CAAGAAAAGAGAACTCTTCCCAGGGCTCCTGCCGACGTCT	AGACGTCGGCAGGAGCCCTGGGAAGAGTTCTCTTTTCTTG
hydract_110	28S	Nuclear	1922	1961	40	30	17	72.5	0.5	AAGTGTGGTGCTTTACCGGCTGTTGAACCATATCTCCTGG	CCAGGAGATATGGTTCAACAGCCGGTAAAGCACCACACTT
hydract_111	28S	Nuclear	1979	2017	39	17	30	70.1	0.46	ATCAATCTTTCCCTCGGATTTTCAAGGGCCTTCAGAAGC	GCTTCTGAAGGCCCTTGAAAATCCGAGGGAAAGATTGAT
hydract_112	28S	Nuclear	2048	2087	40	30	9	74.1	0.53	ATTGTTCTATCGACCAGAGGCTGCTCACCTTGGAGACCTG	CAGGTCTCCAAGGTGAGCAGCCTCTGGTCGATAGAACAAT
hydract_113	28S	Nuclear	2097	2135	39	9	30	70	0.46	TCCTTTTCCCGAAGTTACGGATCTATTTTGCCGACTTCC	GGAAGTCGGCAAAATAGATCCGTAACTTCGGGAAAAGGA
hydract_114	28S	Nuclear	2166	2205	40	30	30	71.1	0.55	GGACGAAATAGTCCGGGTCGGATCCACTCGCTTCAAGTCT	AGACTTGAAGCGAGTGGATCCGACCCGGACTATTTCGTCC
hydract_115	28S	Nuclear	2236	2275	40	30	20	73.3	0.57	AACTGCTCTTGCGAGCATAGCTGGGCCAATCCACGACCAG	CTGGTCGTGGATTGGCCCAGCTATGCTCGCAAGAGCAGTT
hydract_116	28S	Nuclear	2296	2335	40	20	20	70.4	0.45	TTAAACAGTCGGATTCCCCTTGTCCGTACCAGTTCTAAGT	ACTTAGAACTGGTACGGACAAGGGGAATCCGACTGTTTAA
hydract_117	28S	Nuclear	2356	2395	40	20	30	70.9	0.55	ACTGGGCAGAAATCACATTGCGTCAACACCGTTTCCGGCC	GGCCGGAAACGGTGTTGACGCAATGTGATTTCTGCCCAGT
hydract_118	28S	Nuclear	2426	2465	40	30	30	72.3	0.53	TAAGAGAGTCATAGTTACTCCCGCCGTTTACCCGCGCTTG	CAAGCGCGGGTAAACGGCGGGAGTAACTATGACTCTCTTA
hydract_119	28S	Nuclear	2496	2535	40	30	30	70.4	0.5	AGGGACAGTGGGAATCTCGTTAATCCATTCATGCGCGTCA	TGACGCGCATGAATGGATTAACGAGATTCCCACTGTCCCT
hydract_120	28S	Nuclear	2566	2605	40	30	30	78.9	0.55	ACAGGGTCTTCTTTCCCCGCTGATTTTGCCAAGCCCGTTC	GAACGGGCTTGGCAAAATCAGCGGGGAAAGAAGACCCTGT
hydract_121	28S	Nuclear	2636	2675	40	30	30	76.1	0.53	GTCGCTTGCGCTCCCACCTATAACTACACCTCCTATGTCT	AGACATAGGAGGTGTAGTTATAGGTGGGAGCGCAAGCGAC
hydract_122	28S	Nuclear	2706	2744	39	30	30	65.1	0.46	ATGAGCCGTGAAGCTCGCTTCCGCTTAATCGAATAAGTA	TACTTATTCGATTAAGCGGAAGCGAGCTTCACGGCTCAT
hydract_123	28S	Nuclear	2775	2814	40	30	29	70.2	0.55	CAGCCAAACTCCCAACCTGACAGTGTCTTCGACACGGATC	GATCCGTGTCGAAGACACTGTCAGGTTGGGAGTTTGGCTG
hydract_124	28S	Nuclear	2844	2883	40	29	30	71.2	0.47	CATGAGATTTCCGTTCTCATTGAGCTCACCTTAGGACACC	GGTGTCCTAAGGTGAGCTCAATGAGAACGGAAATCTCATG
hydract_125	28S	Nuclear	2914	2953	40	30	30	62.4	0.35	AGGCCATGCTTTCACAGTTTGTATTCATACTGAAAATCAA	TTGATTTTCAGTATGAATACAAACTGTGAAAGCATGGCCT
hydract_126	28S	Nuclear	2984	3023	40	30	0	71.3	0.45	AAGCCAGTTATCCCTGTGGTAACTTTTCTGACACCTCTAG	CTAGAGGTGTCAGAAAAGTTACCACAGGGATAACTGGCTT
hydract_127	28S	Nuclear	3024	3063	40	0	24	65	0.53	GGATCAAAAAGCAACGTCGCTATGAACGCTTGGCTGCCAC	GTGGCAGCCAAGCGTTCATAGCGACGTTGCTTTTTGATCC
hydract_128	28S	Nuclear	3088	3127	40	24	7	66.5	0.45	GTGGGTGAACAATCCAACACTTGGTGAATTCTGCTTCACA	TGTGAAGCAGAATTCACCAAGTGTTGGATTGTTCACCCAC
hydract_129	28S	Nuclear	3135	3174	40	7	30	70.2	0.53	ACTAACCTGTCTCACGACGGTCTAAACCCAGCTCACGTTC	GAACGTGAGCTGGGTTTAGACCGTCGTGAGACAGGTTAGT
hydract_130	28S	Nuclear	3205	3244	40	30	17	70.7	0.47	GTCTGAATCTGCGGTTCCTCTCGTACTGAGCAGAATTACT	AGTAATTCTGCTCAGTACGAGAGGAACCGCAGATTCAGAC
hydract_131	28S	Nuclear	3262	3300	39	17	8	70.1	0.46	TCCAACAGATGGTAGCTTCGCACCATTGCTTTTTCAAGC	GCTTGAAAAAGCAATGGTGCGAAGCTACCATCTGTTGGA
hydract_132	28S	Nuclear	3309	3348	40	8	4	70.3	0.45	ATCATTGCTTTCTAGCACGGATTCTGACTTAGAGGCGTTC	GAACGCCTCTAAGTCAGAATCCGTGCTAGAAAGCAATGAT
hydract_133	28S	Nuclear	3353	3391	39	4	30	71.5	0.44	AGCCGTTCTATTCTTGTTCGCCTAAGATTATCCAGAGGT	ACCTCTGGATAATCTTAGGCGAACAAGAATAGAACGGCT
hydract_134	28S	Nuclear	3422	3461	40	30	9	70.3	0.45	AGATTTTGATAGTTGCAGCACCTCGACGGTTTTTCTCCGA	TCGGAGAAAAACCGTCGAGGTGCTGCAACTATCAAAATCT
hydract_135	28S	Nuclear	3471	3510	40	9	13	69.1	0.4	CCACGTTCTTGTTTAAGTCGTCTGCATAGGATTTATCTCT	AGAGATAAATCCTATGCAGACGACTTAAACAAGAACGTGG
hydract_136	28S	Nuclear	3524	3563	40	13	14	66	0.45	GAGGCTTAATCTCAGAAGATCGTAGCACAAAGGCTACTCT	AGAGTAGCCTTTGTGCTACGATCTTCTGAGATTAAGCCTC
