## Supplementary Table 4 for "Parallels and contrasts between the cnidarian and bilaterian maternal-to-zygotic transition are revealed in *Hydractinia* embryos"

### Sheet: Domain summary
Gene	Start	End	Evalue	Domain	Incomplete	Protein_length	Group
HyS0034.48	162	302	1.14541e-74	SET_SETD8	-	315	Maternal
HyS0117.8	5	104	2.2202e-21	SET_SETD8	C	327	Maternal
HyS0030.151	77	195	1.13644e-18	SET_SETD8	-	1289	4hpf
HyS0111.12	36	154	1.36095e-18	SET_SETD8	-	1026	4hpf
HyS0001.141	51	157	1.06857e-22	SET_SETD8	-	1131	4hpf
HyS0050.112	36	101	1.85091e-10	SET_SETD8	C	431	4hpf
HyS0067.72	73	179	1.34016e-24	SET_SETD8	-	281	4hpf
HyS0044.38	32	164	7.553e-35	SET_SETD8	-	1253	4hpf
HyS0196.2	107	215	2.96901e-28	SET_SETD8	-	2652	4hpf
HyS0004.476	47	163	2.38395e-33	SET_SETD8	-	1168	4hpf
HyS0112.3	427	544	3.78336e-21	SET_SETD8	-	1773	4hpf
HyS0035.139	73	198	1.25164e-39	SET_SETD8	-	1155	4hpf
HyS1038.1	23	148	3.8758e-23	SET_SETD8	-	724	4hpf
HyS0035.153	63	169	7.80336e-24	SET_SETD8	-	346	4hpf
HyS0082.41	43	159	1.84469e-24	SET_SETD8	-	1151	4hpf
HyS0030.151	953	1097	3.35938e-06	DNA_BRE_C	-	1289	4hpf
HyS0044.38	216	482	3.68585e-30	S_TKc	-	1253	4hpf
HyS0112.3	107	157	9.27798e-06	Integrase_H2C2	-	1773	4hpf
HyS0112.3	701	905	2.8036e-05	MDN1	-	1773	4hpf
HyS0112.3	1323	1493	0.00263101	DNA_BRE_C	-	1773	4hpf
HyS0196.2	2168	2312	3.15587e-05	DNA_BRE_C	-	2652	4hpf
HyS0196.2	1317	1369	8.05884e-05	SET_ASH1L	N	2652	4hpf
HyS0109.11	5	148	3.54306e-27	SET_SETD8	-	1134	7hpf
HyS0064.15	39	143	7.65257e-23	SET_SETD8	-	179	7hpf
HyS0114.13	78	213	5.74415e-27	SET_SETD8	-	334	7hpf
HyS0367.3	23	148	1.62665e-25	SET_SETD8	-	222	7hpf
HyS0113.11	97	220	1.73706e-32	SET_SETD8	-	325	7hpf
HyS0006.195	48	139	9.70538e-19	SET_SETD8	-	186	7hpf
HyS0013.295	28	150	5.06287e-26	SET_SETD8	-	1181	7hpf
HyS0013.295	162	364	0.00136717	PRK08581	C	1181	7hpf
HyS0001.23	29	154	2.28316e-40	SET_SETD8	-	604	7hpf
HyS0065.40	1305	1416	8.21173e-27	SET_SETD8	-	1459	7hpf
